# Gene regulation, phenotypic memory, and selection in fluctuating environments

**DOI:** 10.1101/2025.06.23.661119

**Authors:** Dan Pollack, Takashi Nozoe, Edo Kussell

## Abstract

Gene regulatory networks coordinate how microorganisms respond to environmental changes, and their proper functioning is critical for microbial survival and adaptation [1, 2]. While evolution of gene regulation has been extensively studied by comparative functional genomics [3, 4], the role of fluctuating environments in selecting for, shaping, and maintaining gene regulatory networks has not been elucidated. Laboratory evolution experiments find that under metabolic fluctuations, regulation of metabolic genes is often lost, leading to their constitutive expression [5–8]. To identify general properties of fluctuating environments that tune expression levels and select for gene regulation, we quantify the impact of regulation on fitness in strains with perturbed gene expression dynamics under metabolic fluctuations. We reveal that expression levels can be shaped by selection to enhance phenotypic memory of past environmental states, reducing the impact of gene induction lags on long-term population growth. By quantifying growth dynamics in a wide range of metabolic fluctuations, we identify catabolite symport flux as a key determinant of selection for gene regulation. By independently perturbing the ability to sense the environment and the control of expression levels, we discover sign epistasis between sensing and control in a gene regulatory network, and identify its molecular underpinnings. Due to this epistatic interaction, maintenance of sensing enhances the ability of evolution to tune gene expression levels in a fluctuating environment. Our work establishes a new basis for understanding how gene regulatory networks evolve in fluctuating environments.
