## Supplementary Tables S5-S7 for "Gene regulation, phenotypic memory, and selection in fluctuating environments"

### Sheet: Supplementary Table 5
Supplementary Table 5: Escherichia coli strains
Bacterial strains used in this study
Name	Short name	Genotype	Description	Selection marker	Source/Reference
Wild-type (WT)	WT	MG1655 F- λ- rph-l Δflu,fimA,fliC	MG1655 wild-type used as parental strain for all genomic modifications; contains deletions in the flu,fimA,fliC genes for microfluidics purposes	N/A	Yuichi Wakamoto [48]
lacZssrA	ssrA	MG1655 F- λ- rph-l Δflu,fimA,fliC, lacZ-ssrA	Strain expressing LacZssrA	N/A	Edo Kussell [33]
lacZssrAAAV	AAV	MG1655 F- λ- rph-l Δflu,fimA,fliC, lacZ-ssrAAAV	Strain expressing LacZssrAAAV	N/A	Edo Kussell [33]
lacZssrANYNY	NYNY	MG1655 F- λ- rph-l Δflu,fimA,fliC, lacZ-ssrANYNY	Strain expressing LacZssrANYNY	N/A	Edo Kussell [33]
lacZssrANYGSNY	GSNY	MG1655 F- λ- rph-l Δflu,fimA,fliC, lacZ-ssrANYGSNY	Strain expressing LacZssrANYGSNY	N/A	Edo Kussell [33]
lacZssrALAD	LAD	MG1655 F- λ- rph-l Δflu,fimA,fliC, lacZ-ssrALAD	Strain expressing LacZssrALAD	N/A	Edo Kussell [33]
lacZssrALDD	No Deg	MG1655 F- λ- rph-l Δflu,fimA,fliC, lacZ-ssrALDD	Strain expressing LacZssrALDD	N/A	Edo Kussell [33]
lacI null	lacI-	MG1655 F- λ- rph-l Δflu,fimA,fliC,lacI	Chromosomal deletion of the lacI gene yielding constittuive lac expression	N/A	This study
WT RFP	WT RFP	MG1655 F- λ- rph-l Δflu,fimA,fliC + pPλ-mCherry	Constituive expression of the mcherry (RFP) from the plasmid pPλ-mCherry	AmpR	Edo Kussell [33]
lacI- RFP	lacI- RFP	MG1655 F- λ- rph-l Δflu,fimA,fliC,lacI + pPλ-mCherry	Constituive expression of the mcherry (RFP) from the plasmid pPλ-mCherry	AmpR	This study
WTUE1	UE1	MG1655 F- λ- rph-l Δflu,fimA,fliC,UE:ATTGGACGT	Chromosomal edit of the UP element (-45 region) of the lac promoter.	N/A	This study
WTUE2	UE2	MG1655 F- λ- rph-l Δflu,fimA,fliC,UE:GGTTTGAGC	Chromosomal edit of the UP element (-45 region) of the lac promoter.	N/A	This study
WTUE3	UE3	MG1655 F- λ- rph-l Δflu,fimA,fliC,UE:ACCAGTAAG	Chromosomal edit of the UP element (-45 region) of the lac promoter.	N/A	This study
WTUE4	UE4	MG1655 F- λ- rph-l Δflu,fimA,fliC,UE:GGATTAACG	Chromosomal edit of the UP element (-45 region) of the lac promoter.	N/A	This study
WTUE5	UE5	MG1655 F- λ- rph-l Δflu,fimA,fliC,UE:ATAAACGCC	Chromosomal edit of the UP element (-45 region) of the lac promoter.	N/A	This study
WTUE6	UE6	MG1655 F- λ- rph-l Δflu,fimA,fliC,UE:ACGCCTATC	Chromosomal edit of the UP element (-45 region) of the lac promoter.	N/A	This study
WTUE7	UE7	MG1655 F- λ- rph-l Δflu,fimA,fliC,UE:TTCTTTCAG	Chromosomal edit of the UP element (-45 region) of the lac promoter.	N/A	This study
WTUE8	UE8	MG1655 F- λ- rph-l Δflu,fimA,fliC,UE:CGGAAAGCG	Chromosomal edit of the UP element (-45 region) of the lac promoter.	N/A	This study
lacI-UE1	UE1	MG1655 F- λ- rph-l Δflu,fimA,fliC,lacI,UE:ATTGGACGT	Chromosomal edit of the UP element (-45 region) of the lac promoter.	N/A	This study
lacI-UE2	UE2	MG1655 F- λ- rph-l Δflu,fimA,fliC,lacI,UE:GGTTTGAGC	Chromosomal edit of the UP element (-45 region) of the lac promoter.	N/A	This study
lacI-UE3	UE3	MG1655 F- λ- rph-l Δflu,fimA,fliC,lacI,UE:ACCAGTAAG	Chromosomal edit of the UP element (-45 region) of the lac promoter.	N/A	This study
lacI-UE4	UE4	MG1655 F- λ- rph-l Δflu,fimA,fliC,lacI,UE:GGATTAACG	Chromosomal edit of the UP element (-45 region) of the lac promoter.	N/A	This study
lacI-UE5	UE5	MG1655 F- λ- rph-l Δflu,fimA,fliC,lacI,UE:ATAAACGCC	Chromosomal edit of the UP element (-45 region) of the lac promoter.	N/A	This study
lacI-UE6	UE6	MG1655 F- λ- rph-l Δflu,fimA,fliC,lacI,UE:ACGCCTATC	Chromosomal edit of the UP element (-45 region) of the lac promoter.	N/A	This study
lacI-UE7	UE7	MG1655 F- λ- rph-l Δflu,fimA,fliC,lacI,UE:TTCTTTCAG	Chromosomal edit of the UP element (-45 region) of the lac promoter.	N/A	This study
lacI-UE8	UE8	MG1655 F- λ- rph-l Δflu,fimA,fliC,lacI,UE:CGGAAAGCG	Chromosomal edit of the UP element (-45 region) of the lac promoter.	N/A	This study
T-SACK	T-SACK	W3110 araD<>tetA-sacB amp fliC<>cat argG::Tn5	Strain used for PCR template of the dsDNA tetAsacB cassette	TcR,AmpR,CamR,KanR	Don Court [47]

### Sheet: Supplementary Table 6
Supplementary Table 6: Oligos
ssDNA primers used in this study
Name	Description	Length	Sequence 5' > 3'	Source/Reference
FW – lacI::tetAsacB	Used in a PCR reaction to generate dsDNA template for lambda red recombineering	68	ATGGCATGATAGCGCCCGGAAGAGAGTCAATTCAGGGTGGTGAATTCCTAATTTTTGTTGACACTCTA	IDT, this study
RV – lacI::tetAsacB	Used in a PCR reaction to generate dsDNA template for lambda red recombineering	68	TGGGGTGCCTAATGAGTGAGCTAACTCACATTAATTGCGTTGCGCATCAAAGGGAAAACTGTCCATAT	IDT, this study
FW – lacI -check	Used in a PCR reaction to generate dsDNA to verify lacI deletion	30	TTCACTTTTCTCTATCACTGATAGGGAGTG	IDT, this study
RV – lacI -check	Used in a PCR reaction to generate dsDNA to verify lacI deletion	24	GTGATTGGCTGTCTGAATCTGGTG	IDT, this study
FW - lac operon 1	Used in a PCR reaction to generate dsDNA to sequence the lac opepron	20	CAGCAAATCGCGCTGTTAGC	IDT, this study
FW - lac operon 2	Used in a PCR reaction to generate dsDNA to sequence the lac opepron	20	GCTGGCGTAATAGCGAAGAG	IDT, this study
FW - lac operon 3	Used in a PCR reaction to generate dsDNA to sequence the lac opepron	20	GAGTTGCGTGACTACCTACG	IDT, this study
FW - lac operon 4	Used in a PCR reaction to generate dsDNA to sequence the lac opepron	24	CGATATTATTTGCCCGATGTACGC	IDT, this study
FW - lac operon 5	Used in a PCR reaction to generate dsDNA to sequence the lac opepron	20	GGATTTTTGCATCGAGCTGG	IDT, this study
FW - lac operon 6	Used in a PCR reaction to generate dsDNA to sequence the lac opepron	22	GGTTTCCATATGGGGATTGGTG	IDT, this study
FW - lac operon 7	Used in a PCR reaction to generate dsDNA to sequence the lac opepron	20	GTGCCAACCATTCGGCATTT	IDT, this study
FW - lac operon 8	Used in a PCR reaction to generate dsDNA to sequence the lac opepron	19	GCAATCAATGTCGGATGCG	IDT, this study
FW - lac operon 9	Used in a PCR reaction to generate dsDNA to sequence the lac opepron	28	GCCTTATCCGACCAACATATCATAACGG	IDT, this study
FW – UE::tetAsacB	Used in a PCR reaction to generate dsDNA template for lambda red recombineering	58	GCGCAACGCAATTAATGTGAGTTAGCTCACTCATTTCCTAATTTTTGTTGACACTCTA	IDT, this study
RV – UE::tetAsacB	Used in a PCR reaction to generate dsDNA template for lambda red recombineering	58	CAACATACGAGCCGGAAGCATAAAGTGTAAAGCCTATCAAAGGGAAAACTGTCCATAT	IDT, this study
FW – lacZssrA -check	Used in a PCR reaction to generate dsDNA to distinguish betweet ssrA tag insertion in 3' end of lacZ gene and WT	17	GCCTGAACTGCCAGCTG	IDT, Edo Kussell [33]
RV – lacZssrA -check	Used in a PCR reaction to generate dsDNA to distinguish betweet ssrA tag insertion in 3' end of lacZ gene and WT	22	ACCGAACATCCAAAAGTTTGTG	IDT, Edo Kussell [33]
FW – Plac -check	Used in a PCR reaction to generate dsDNA to verify UE edit	26	GTTGGCCGATTCATTAATGCAGCTGG	IDT, this study
ssDNA oligos used to generate strains
Name	Description	Length	Sequence 5' > 3' (red highlight edited region)	Source/Reference
lacI	Used for counter selection of the tetAsacB cassette to generate ΔlacI	90	ATGGCATGATAGCGCCCGGAAGAGAGTCAATTCAGGGTGGTGAATGCGCAACGCAATTAATGTGAGTTAGCTCACTCATTAGGCACCCCA	IDT, this study
UE1	Used for counter selection of the tetAsacB cassette to generate UE edit	79	GCGCAACGCAATTAATGTGAGTTAGCTCACTCATTATTGGACGTCAACATACGAGCCGGAAGCATAAAGTGTAAAGCCT	IDT, this study
UE2	Used for counter selection of the tetAsacB cassette to generate UE edit	79	GCGCAACGCAATTAATGTGAGTTAGCTCACTCATTGGTTTGAGCCAACATACGAGCCGGAAGCATAAAGTGTAAAGCCT	IDT, this study
UE3	Used for counter selection of the tetAsacB cassette to generate UE edit	79	GCGCAACGCAATTAATGTGAGTTAGCTCACTCATTACCAGTAAGCAACATACGAGCCGGAAGCATAAAGTGTAAAGCCT	IDT, this study
UE4	Used for counter selection of the tetAsacB cassette to generate UE edit	79	GCGCAACGCAATTAATGTGAGTTAGCTCACTCATTGGATTAACGCAACATACGAGCCGGAAGCATAAAGTGTAAAGCCT	IDT, this study
UE5	Used for counter selection of the tetAsacB cassette to generate UE edit	79	GCGCAACGCAATTAATGTGAGTTAGCTCACTCATTATAAACGCCCAACATACGAGCCGGAAGCATAAAGTGTAAAGCCT	IDT, this study
UE6	Used for counter selection of the tetAsacB cassette to generate UE edit	79	GCGCAACGCAATTAATGTGAGTTAGCTCACTCATTACGCCTATCCAACATACGAGCCGGAAGCATAAAGTGTAAAGCCT	IDT, this study
UE7	Used for counter selection of the tetAsacB cassette to generate UE edit	79	GCGCAACGCAATTAATGTGAGTTAGCTCACTCATTTTCTTTCAGCAACATACGAGCCGGAAGCATAAAGTGTAAAGCCT	IDT, this study
UE8	Used for counter selection of the tetAsacB cassette to generate UE edit	79	GCGCAACGCAATTAATGTGAGTTAGCTCACTCATTCGGAAAGCGCAACATACGAGCCGGAAGCATAAAGTGTAAAGCCT	IDT, this study
ssDNA primers used in sequencing analysis of cometition experiments
Name	Description	Length	Sequence 5' > 3'	i7 UDI bases	i5 UDI bases	Dilution	Condition	Time point	Time point	Source/Reference
FW_1_LacZssrA_BC_5Prime_1	Used for sequencing of pooled sequences	90	GATCGGAAGAGCACACGTCTGAACTCCAGTCACCCGCGGTTATCTCGTATGCCGTCTTCTGCTTGGCTACCATTACCAGTTGGTCTGGTG	CCGCGGTT	N/A	.1:10,000	Glucose	N/A	N/A	IDT, this study
FW_2_LacZssrA_BC_5Prime_1	Used for sequencing of pooled sequences	90	GATCGGAAGAGCACACGTCTGAACTCCAGTCACTTATAACCATCTCGTATGCCGTCTTCTGCTTGGCTACCATTACCAGTTGGTCTGGTG	TTATAACC	N/A	.1:100	Glucose	N/A	N/A	IDT, this study
FW_3_LacZssrA_BC_5Prime_!	Used for sequencing of pooled sequences	90	GATCGGAAGAGCACACGTCTGAACTCCAGTCACGGACTTGGATCTCGTATGCCGTCTTCTGCTTGGCTACCATTACCAGTTGGTCTGGTG	GGACTTGG	N/A	.1:10	Glucose	N/A	N/A	IDT, this study
FW_4_LacZssrA_BC_5Prime_1	Used for sequencing of pooled sequences	90	GATCGGAAGAGCACACGTCTGAACTCCAGTCACAAGTCCAAATCTCGTATGCCGTCTTCTGCTTGGCTACCATTACCAGTTGGTCTGGTG	AAGTCCAA	N/A	.1:10,000	Lactose	N/A	N/A	IDT, this study
FW_5_LacZssrA_BC_5Prime_1	Used for sequencing of pooled sequences	90	GATCGGAAGAGCACACGTCTGAACTCCAGTCACATCCACTGATCTCGTATGCCGTCTTCTGCTTGGCTACCATTACCAGTTGGTCTGGTG	ATCCACTG	N/A	.1:100	Lactose	N/A	N/A	IDT, this study
FW_6_LacZssrA_BC_5Prime_1	Used for sequencing of pooled sequences	90	GATCGGAAGAGCACACGTCTGAACTCCAGTCACGCTTGTCAATCTCGTATGCCGTCTTCTGCTTGGCTACCATTACCAGTTGGTCTGGTG	GCTTGTCA	N/A	.1:10	Lactose	N/A	N/A	IDT, this study
FW_7_LacZssrA_BC_5Prime_!	Used for sequencing of pooled sequences	90	GATCGGAAGAGCACACGTCTGAACTCCAGTCACCAAGCTAGATCTCGTATGCCGTCTTCTGCTTGGCTACCATTACCAGTTGGTCTGGTG	CAAGCTAG	N/A	.1:10,000	Fluctuating	N/A	N/A	IDT, this study
FW_8_LacZssrA_BC_5Prime_1	Used for sequencing of pooled sequences	90	GATCGGAAGAGCACACGTCTGAACTCCAGTCACTGGATCGAATCTCGTATGCCGTCTTCTGCTTGGCTACCATTACCAGTTGGTCTGGTG	TGGATCGA	N/A	.1:100	Fluctuating	N/A	N/A	IDT, this study
FW_9_LacZssrA_BC_5Prime_1	Used for sequencing of pooled sequences	90	GATCGGAAGAGCACACGTCTGAACTCCAGTCACAGTTCAGGATCTCGTATGCCGTCTTCTGCTTGGCTACCATTACCAGTTGGTCTGGTG	AGTTCAGG	N/A	.1:10	Fluctuating	N/A	N/A	IDT, this study
RV_1_LacZssrA_BC_3Prime _1	Used for sequencing of pooled sequences	91	AATGATACGGCGACCACCGAGATCTACACAGCGCTAGACACTCTTTCCCTACACGACGCTCTTCCGATCTGCGAAATACGGGCAGACATGG	N/A	AGCGCTAG	N/A	N/A	Day 1	Day 1	IDT, this study
RV_2_LacZssrA_BC_3Prime _1	Used for sequencing of pooled sequences	91	AATGATACGGCGACCACCGAGATCTACACGATATCGAACACTCTTTCCCTACACGACGCTCTTCCGATCTGCGAAATACGGGCAGACATGG	N/A	GATATCGA	N/A	N/A	Day 2	Day 2	IDT, this study
RV_3_LacZssrA_BC_3Prime _1	Used for sequencing of pooled sequences	91	AATGATACGGCGACCACCGAGATCTACACCGCAGACGACACTCTTTCCCTACACGACGCTCTTCCGATCTGCGAAATACGGGCAGACATGG	N/A	CGCAGACG	N/A	N/A	Day 3	Day 3	IDT, this study
RV_4_LacZssrA_BC_3Prime _1	Used for sequencing of pooled sequences	91	AATGATACGGCGACCACCGAGATCTACACTATGAGTAACACTCTTTCCCTACACGACGCTCTTCCGATCTGCGAAATACGGGCAGACATGG	N/A	TATGAGTA	N/A	N/A	Day 4	Day 4	IDT, this study
RV_5_LacZssrA_BC_3Prime _1	Used for sequencing of pooled sequences	91	AATGATACGGCGACCACCGAGATCTACACAGGTGCGTACACTCTTTCCCTACACGACGCTCTTCCGATCTGCGAAATACGGGCAGACATGG	N/A	AGGTGCGT	N/A	N/A	Day 5	Day 5	IDT, this study
RV_6_LacZssrA_BC_3Prime _1	Used for sequencing of pooled sequences	91	AATGATACGGCGACCACCGAGATCTACACGAACATACACACTCTTTCCCTACACGACGCTCTTCCGATCTGCGAAATACGGGCAGACATGG	N/A	GAACATAC	N/A	N/A	Day 6	Day 6	IDT, this study
RV_7_LacZssrA_BC_3Prime _1	Used for sequencing of pooled sequences	91	AATGATACGGCGACCACCGAGATCTACACACATAGCGACACTCTTTCCCTACACGACGCTCTTCCGATCTGCGAAATACGGGCAGACATGG	N/A	ACATAGCG	N/A	N/A	Day 7	Day 7	IDT, this study
RV_8_LacZssrA_BC_3Prime _1	Used for sequencing of pooled sequences	91	AATGATACGGCGACCACCGAGATCTACACGTGCGATAACACTCTTTCCCTACACGACGCTCTTCCGATCTGCGAAATACGGGCAGACATGG	N/A	GTGCGATA	N/A	N/A	Day 8	Day 8	IDT, this study
RV_9_LacZssrA_BC_3Prime _1	Used for sequencing of pooled sequences	91	AATGATACGGCGACCACCGAGATCTACACCCAACAGAACACTCTTTCCCTACACGACGCTCTTCCGATCTGCGAAATACGGGCAGACATGG	N/A	CCAACAGA	N/A	N/A	Day 9	Day 9	IDT, this study
RV_10_LacZssrA_BC_3Prime _1	Used for sequencing of pooled sequences	91	AATGATACGGCGACCACCGAGATCTACACTTGGTGAGACACTCTTTCCCTACACGACGCTCTTCCGATCTGCGAAATACGGGCAGACATGG	N/A	TTGGTGAG	N/A	N/A	Day 10	Day 10	IDT, this study
RV_11_LacZssrA_BC_3Prime _1	Used for sequencing of pooled sequences	91	AATGATACGGCGACCACCGAGATCTACACCGCGGTTCACACTCTTTCCCTACACGACGCTCTTCCGATCTGCGAAATACGGGCAGACATGG	N/A	CGCGGTTC	N/A	N/A	Day 11	Day 11	IDT, this study
RV_12_LacZssrA_BC_3Prime _1	Used for sequencing of pooled sequences	91	AATGATACGGCGACCACCGAGATCTACACTATAACCTACACTCTTTCCCTACACGACGCTCTTCCGATCTGCGAAATACGGGCAGACATGG	N/A	TATAACCT	N/A	N/A	Day 12	Day 12	IDT, this study
RV_13_LacZssrA_BC_3Prime _1	Used for sequencing of pooled sequences	91	AATGATACGGCGACCACCGAGATCTACACAAGGATGAACACTCTTTCCCTACACGACGCTCTTCCGATCTGCGAAATACGGGCAGACATGG	N/A	AAGGATGA	N/A	N/A	Day 13	Day 13	IDT, this study
RV_14_LacZssrA_BC_3Prime _1	Used for sequencing of pooled sequences	91	AATGATACGGCGACCACCGAGATCTACACGGAAGCAGACACTCTTTCCCTACACGACGCTCTTCCGATCTGCGAAATACGGGCAGACATGG	N/A	GGAAGCAG	N/A	N/A	Day 14	Day 14	IDT, this study
FW_1_LacZssrA_BC_5Prime_2	Used for sequencing of pooled sequences	60	CTACACTCTTTCCCTACACGACGCTCTTCCGATCTGCTACCATTACCAGTTGGTCTGGTG			.1:100	All	All	All	IDT, this study
RV_1_LacZssrA_BC_3Prime _2	Used for sequencing of pooled sequences	60	ACTGGAGTTCAGACGTGTGCTCTTCCGATCTAAACAAACGCGAAATACGGGCAGACATGG			.1:100	All	Day 1	t = 0	IDT, this study
RV_2_LacZssrA_BC_3Prime _2	Used for sequencing of pooled sequences	60	ACTGGAGTTCAGACGTGTGCTCTTCCGATCTAAACTTTGGCGAAATACGGGCAGACATGG			.1:100	All	Day 1	t = 5h	IDT, this study
RV_3_LacZssrA_BC_3Prime _2	Used for sequencing of pooled sequences	60	ACTGGAGTTCAGACGTGTGCTCTTCCGATCTAATTATCCGCGAAATACGGGCAGACATGG			.1:100	All	Day 2	t = 0	IDT, this study
RV_4_LacZssrA_BC_3Prime _2	Used for sequencing of pooled sequences	60	ACTGGAGTTCAGACGTGTGCTCTTCCGATCTACCGCCTAGCGAAATACGGGCAGACATGG			.1:100	All	Day 2	t = 5h	IDT, this study
RV_5_LacZssrA_BC_3Prime _2	Used for sequencing of pooled sequences	60	ACTGGAGTTCAGACGTGTGCTCTTCCGATCTCCAGGTTCGCGAAATACGGGCAGACATGG			.1:100	All	Day 3	t = 0	IDT, this study
RV_6_LacZssrA_BC_3Prime _2	Used for sequencing of pooled sequences	60	ACTGGAGTTCAGACGTGTGCTCTTCCGATCTCCTAACGCGCGAAATACGGGCAGACATGG			.1:100	All	Day 3	t = 5h	IDT, this study
RV_7_LacZssrA_BC_3Prime _2	Used for sequencing of pooled sequences	60	ACTGGAGTTCAGACGTGTGCTCTTCCGATCTCGCTCTTCGCGAAATACGGGCAGACATGG			.1:100	All	Day 4	t = 0	IDT, this study
RV_8_LacZssrA_BC_3Prime _2	Used for sequencing of pooled sequences	60	ACTGGAGTTCAGACGTGTGCTCTTCCGATCTCTGGAAATGCGAAATACGGGCAGACATGG			.1:100	All	Day 4	t = 5h	IDT, this study
RV_9_LacZssrA_BC_3Prime _2	Used for sequencing of pooled sequences	60	ACTGGAGTTCAGACGTGTGCTCTTCCGATCTCTTGTTGGGCGAAATACGGGCAGACATGG			.1:100	All	Day 5	t = 0	IDT, this study

### Sheet: Supplementary Table 7
Supplementary Table 7: Plasmids
Plasmids used in this study
Name	Origin of replication	Description	Selection marker	Source/Reference
pPλ-mCherry	pBR322	Used for constitutively expressing mCherry	AmpR	Yuichi Wakamoto [48]
Lambda Red pSIM 6	pSC101 repAts	Used for expressing lambda red recombineering enzymes	AmpR	Don Court [47]
